# Genetic analysis of bone morphometry and ivory vertebrae in threespine stickleback

**DOI:** 10.64898/2026.04.13.718284

**Authors:** Veronica C. Behrens, David Lee, Julia I. Wucherpfennig, David M. Kingsley

## Abstract

Previous genetic studies of skeletal variation in threespine stickleback fish (*Gasterosteus aculeatus*) have focused primarily on striking morphological differences. Here, we examine the largely unexplored genetic architecture of internal bone microstructural variation between marine and freshwater stickleback. µCT X-ray analysis revealed differences in the porosity, bone thickness, and bone volume fraction within armor plates and vertebrae from a marine and freshwater stickleback. Quantitative trait locus mapping in F2 progeny from a marine × freshwater stickleback cross identified a significant locus on chromosome 4 influencing multiple aspects of armor plate internal microstructure. This locus overlaps the well-characterized *Eda* region previously known to control armor plate number and size. Co-mapping of bone microstructure could be due to pleiotropic effects of *Eda* on multiple aspects of plate development or to changes in closely linked genes including *Itm2a*, which also plays a role in bone formation. Most bone microstructure traits in vertebrae showed weak or no genetic signal, consistent with a polygenic architecture. However, we identified a highly significant locus on chromosome 17 that is strongly associated with abnormally thickened “ivory vertebrae” that occurred in 8.4% of F2 offspring. This phenotype resembles Paget’s disease in humans, and the major locus region contains *Tnfrsf1b*, the stickleback ortholog of a human Paget’s disease susceptibility gene *TNFRSF11A*. Together, our findings identify genetic loci underlying natural variation in bone microstructure in wild fish and reveal a candidate gene associated with a disease-like skeletal phenotype, highlighting stickleback as a model for studying both evolutionary and pathological bone biology.
