## Supplementary File 2 - Phenotypes for "Genetic analysis of bone morphometry and ivory vertebrae in threespine stickleback"

### Sheet: phenotypes
	id	sex	standard_length	standard_length.res	ivory-vertebrae	armor-plate_surface-area	armor-plate_surface-area.res	armor-plate_total-volume	armor-plate_total-volume.res	armor-plate_bone-volume	armor-plate_bone-volume.res	armor-plate_bone-volume-fraction	armor-plate_mean-bone-thickness	armor-plate_mean-bone-thickness.res	armor-plate_mean-bone-separation	armor-plate_mean-bone-separation.res	armor-plate_number	2nd-vertebra_surface-area	2nd-vertebra_surface-area.res	2nd-vertebra_total-volume	2nd-vertebra_total-volume.res	2nd-vertebra_bone-volume	2nd-vertebra_bone-volume.res	2nd-vertebra_bone-volume-fraction	2nd-vertebra_mean-bone-thickness	2nd-vertebra_mean-bone-thickness.res	right-pleural-rib_number	right-epipleural-rib_number	frontal-bone_supraorbital-grooves	frontal-bone_sculpture
1	DK185.001	f	58.527	-2.44965	0	20.9084	1.81126	0.779036	0.104836	0.635224	0.119711	0.815397	0.062116	-0.00786807	0.04182	-0.00370984	28	19.652	1.15087	1.00456	0.0686746	0.64602	0.0699863	0.64309	0.084315	-0.00157758	8	11	3	3
2	DK185.002	m	55.791	-5.3825	0	18.0116	1.51254	0.647257	0.060797	0.513611	0.0611701	0.793519	0.074342	0.00361925	0.038961	-0.00656507	28	13.2359	-2.80775	0.65101	-0.108955	0.428803	-0.0827055	0.658673	0.090206	0.00125695	10	7	4	5
3	DK185.003	f	65.5487	4.5721	0	18.8954	-7.68809	0.684678	-0.3108	0.526255	-0.233341	0.768617	0.074627	0.000283397	0.045728	-0.00370821	27	22.0771	-1.53646	1.2181	-0.0539449	0.744202	-0.0499132	0.610952	0.092128	-0.0015157	11	11	3	4
4	DK185.004	m	51.324	-9.8495	0	8.43256	-3.30399	0.260082	-0.121992	0.206438	-0.0907254	0.793742	0.068357	0.000407638	0.039237	-0.00380396	22	11.7405	-1.05074	0.516229	-0.0298793	0.335732	-0.0370404	0.650355	0.081771	-0.00224705	11	13	5	1
5	DK185.005	f	68.199	7.22235	0	31.619	2.20997	1.0899	-0.0268429	0.800089	-0.0516324	0.734097	0.069732	-0.00625704	0.060404	0.00949339	28	22.5474	-2.99587	1.20976	-0.189171	0.745534	-0.130893	0.616268	0.094841	-0.00172824	11	11	1	2
6	DK185.006	m	52.3405	-8.833	0	14.3962	1.57591	0.481469	0.0528853	0.362955	0.030457	0.753849	0.066341	-0.00223947	0.041272	-0.00233447	6	13.2524	-0.278978	0.600737	0.00596383	0.394872	-0.00947085	0.657313	0.084283	-0.000857138	10	11	4	2
7	DK185.007	f	58.2227	-2.7539	0	25.2661	6.49332	0.822295	0.162016	0.585413	0.0804763	0.711926	0.063673	-0.00612217	0.059127	0.0137664	27	17.476	-0.803613	0.866193	-0.0551225	0.495233	-0.0713513	0.571735	0.076959	-0.00859772	11	10	1	3
8	DK185.008	m	58.2655	-2.908	0	17.5416	-1.5957	0.674252	-0.0254278	0.527511	-0.010946	0.782365	0.077086	0.00482693	0.055201	0.00829831	28	16.8074	-1.03793	0.831781	-0.0466509	0.559138	-0.0292235	0.672218	0.09383	0.00214941	10	9	4	4
9	DK185.009	m	55.7518	-5.42175	0	17.8352	1.378	0.602035	0.0173709	0.491251	0.0401745	0.815984	0.071178	0.00047962	0.045162	-0.000342231	28	14.745	-1.27013	0.698644	-0.0594424	0.45019	-0.0600994	0.644377	0.086	-0.00290573	9	10	3	4
10	DK185.010	f	53.7225	-7.25415	0	13.2942	-0.680611	0.481783	0.0274108	0.389067	0.0405636	0.807557	0.075676	0.00867486	0.046049	0.00319202	28	12.8723	-2.13073	0.611213	-0.0946535	0.392911	-0.0339045	0.642838	0.085042	0.00445299	10	9	3	3
11	DK185.011	f	49.561	-11.4156	0	6.28611	-3.25194	0.164592	-0.0993724	0.135672	-0.0681734	0.824293	0.057471	-0.00694643	0.030066	-0.0104758	7	14.0041	2.03101	0.537198	0.0305629	0.349206	0.0516383	0.650051	0.069992	-0.00600324	10	10	4	1
12	DK185.012	m	64.8388	3.66525	0	34.5002	8.35485	1.43262	0.432187	1.17914	0.412194	0.823067	0.085026	0.00868585	0.042203	-0.00835655	29	27.4638	4.83248	1.52454	0.331419	1.05017	0.257657	0.688842	0.109482	0.0105454	9	11	2	1
13	DK185.014	m	56.7968	-4.37675	0	11.7586	-5.81275	0.384885	-0.247593	0.302609	-0.184793	0.786232	0.068893	-0.00245418	0.038384	-0.00770159	26	15.6609	-1.11501	0.751855	-0.0562606	0.504443	-0.038302	0.670931	0.089457	-0.000602274			3	3
14	DK185.113	f	63.875	2.89835	0	17.1256	-7.67334	0.668846	-0.25005	0.539221	-0.162194	0.806196	0.08061	0.00730556	0.06223	0.0137249	26	22.1622	-0.232728	1.21144	0.0195207	0.806127	0.0639952	0.66543	0.104967	0.0131709	10	13	4	3
15	DK185.114	f	68.433	7.45635	0	29.7196	0.0611378	1.18122	0.0537725	0.935565	0.0757095	0.792034	0.080188	0.00405368	0.051847	0.000806207	25	25.9465	0.232939	1.3913	-0.01883	0.863474	-0.0202202	0.620624	0.092963	-0.00386455	10	12	2	4
16	DK185.115	f	67.076	6.09935	0	34.0022	5.79043	1.36753	0.302175	1.06059	0.247909	0.775554	0.079147	0.00385519	0.052862	0.00257614	29	22.8462	-1.87939	1.29709	-0.0480698	0.886138	0.0445895	0.683172	0.11679	0.0214604	10	11	3	4
17	DK185.116	f	69.163	8.18635	0	41.3543	10.9175	1.85271	0.691861	1.33657	0.451334	0.721412	0.084081	0.00749345	0.067419	0.0159721	29	25.4168	-0.828295	1.39707	-0.0480107	0.835789	-0.0705775	0.598245	0.091377	-0.00625637	10	11	3	3
18	DK185.117	f	64.792	3.81535	1	20.9682	-4.80847	0.780156	-0.180697	0.585119	-0.148172	0.750003	0.07315	-0.000723766	0.050597	0.00158179	7	22.1318	-0.930835	1.23794	0.00212244	0.756799	-0.013813	0.611337	0.09579	0.00298166	10	10	4	4
19	DK185.118	f	46.14	-14.8366	0	6.81905	0.928315	0.188895	0.0814572	0.153235	0.0683071	0.811218	0.060965	-0.00132846	0.040375	0.00173636	7	9.85857	0.37634	0.37486	0.0320049	0.237556	0.0462377	0.633719	0.071282	-0.000936893	10	8	4	1
20	DK185.119	m	63.098	1.9245	0	21.5076	-2.78185	0.776138	-0.144651	0.558778	-0.147662	0.719947	0.067995	-0.00726438	0.052284	0.00269287	29	20.2571	-1.10675	1.02637	-0.0834193	0.6572	-0.0812492	0.640316	0.092122	-0.00489306	10	10	2	5
21	DK185.120	f	59.616	-1.36065	0	18.8572	-1.40101	0.673985	-0.050042	0.514705	-0.0386625	0.763674	0.071137	0.000476811	0.048807	0.00267132	23	18.1741	-1.1199	0.909264	-0.0787531	0.56464	-0.0452158	0.620986	0.089298	0.00220331	10	10	4	4
22	DK185.121	m	57.964	-3.2095	0	9.13238	-9.68344	0.283137	-0.402748	0.224958	-0.303019	0.79452	0.064516	-0.00755588	0.033721	-0.013014	4	15.3753	-2.25055	0.753859	-0.110139	0.492274	-0.0867235	0.653005	0.090374	-0.00097377	10	9	3	2
23	DK185.123	m	60.339	-0.834495	1	23.9219	2.57392	0.961039	0.166487	0.738646	0.128112	0.768591	0.079317	0.00577057	0.042028	-0.00602823	28	16.9971	-2.35792	0.88099	-0.0967105	0.623584	-0.0291762	0.707822	0.102334	0.00836453	9	11	2	5
24	DK185.124	m	50.467	-10.7065	0	10.9944	0.171541	0.364328	0.0214656	0.28742	0.0200468	0.788905	0.067615	0.000197716	0.047972	0.00540781	25	11.7935	-0.373812	0.509388	0.00430843	0.320967	-0.0251887	0.630103	0.077994	-0.00507803	11	11	2	2
25	DK185.125	m	63.724	2.5505	0	25.0502	0.093378	0.902032	-0.0473994	0.717411	-0.0107891	0.795328	0.075111	-0.00053704	0.050413	0.000473609	7	20.2876	-1.53202	1.14276	0.00300604	0.785369	0.0274775	0.687254	0.109848	0.0121419	11	12	4	3
26	DK185.127	m	60.746	-0.427495	0	32.0808	10.2989	1.16433	0.351151	0.830973	0.206291	0.713695	0.068642	-0.00515712	0.061308	0.0130253	26	21.2936	1.64226	1.05877	0.0615825	0.737044	0.0716432	0.696134	0.099393	0.00497425	11	11	3	2
27	DK185.128	f	57.91	-3.06665	0	13.1946	-5.24477	0.428899	-0.217071	0.339355	-0.15471	0.791224	0.069596	-4.99945e-06	0.040459	-0.00472759	22	16.4114	-1.64046	0.823328	-0.0830146	0.542565	-0.0143059	0.65899	0.095412	0.0102005	10	12	5	2
28	DK185.129	m	56.264	-4.9095	0	13.0558	-3.94756	0.474083	-0.134019	0.364361	-0.104522	0.76856	0.0713	0.000283584	0.037856	-0.00793321	7	15.6805	-0.707561	0.750908	-0.0317023	0.503365	-0.0228339	0.670342	0.091253	0.00178181	12	10	4	4
29	DK185.130	f	56.604	-4.37265	0	8.16574	-8.88123	0.253301	-0.332913	0.198305	-0.250362	0.782883	0.063019	-0.00577115	0.033125	-0.011335	7	14.9743	-2.12669	0.756465	-0.087353	0.462273	-0.0540362	0.611096	0.085934	0.00216417	10	11	2	3
30	DK185.131	m	59.719	-1.4545	0	11.8968	-8.79014	0.345134	-0.42105	0.263969	-0.325013	0.76483	0.05931	-0.0138515	0.03429	-0.0134213	5	16.291	-2.61258	0.786381	-0.161637	0.513694	-0.11981	0.653238	0.092457	-0.000828068	10	10	3	2
31	DK185.132	f	58.641	-2.33565	0	27.8468	8.62811	1.03141	0.351991	0.81982	0.300344	0.794856	0.07734	0.00728515	0.042014	-0.00357926	26	16.6165	-1.96757	0.8785	-0.0628391	0.54852	-0.0310543	0.624382	0.089714	0.00369558	10	10	2	3
32	DK185.133	f	48.611	-12.3656	1	10.3444	1.81925	0.327685	0.107188	0.249994	0.0791716	0.76291	0.063599	-0.000228612	0.044269	0.00425568		13.1411	1.85971	0.572196	0.111042	0.378012	0.109949	0.660634	0.081013	0.00606643	9	13	2	3
33	DK185.134	m	62.726	1.5525	0	21.1997	-2.6931	0.804595	-0.0991733	0.613803	-0.0797056	0.762872	0.076062	0.00103358	0.044059	-0.00532518	6	19.7077	-1.38527	1.05557	-0.0364038	0.693152	-0.0337437	0.656659	0.0967	9.55838e-05	11	10	4	1
34	DK185.135	m	58.14	-3.0335	0	21.0993	2.09584	0.808552	0.114614	0.619298	0.0852035	0.765935	0.077046	0.00486485	0.043569	-0.00326387	28	18.6995	0.945515	0.990377	0.117953	0.622883	0.0384193	0.628935	0.093703	0.00216095	10	11	3	1
35	DK185.136	m	55.39	-5.7835	0	15.3953	-0.676278	0.573048	0.00493562	0.451623	0.0131213	0.788107	0.078443	0.00796922	0.038741	-0.00656198	24	18.6918	2.94008	0.988334	0.247566	0.621305	0.122251	0.628639	0.093501	0.0049946	10	12	3	3
36	DK185.137	m	68.818	7.6445	0	36.4307	6.04289	1.55828	0.375773	1.14711	0.241835	0.736138	0.079631	0.000820293	0.066306	0.0135327	28	22.1606	-3.36791	1.29035	-0.0932856	0.8667	-0.049401	0.67168	0.1105	0.00717079	10	11	3	1
37	DK185.138	m	67.897	6.7235	0	36.3781	6.97222	1.47726	0.336894	1.17442	0.301158	0.794997	0.082887	0.00464811	0.050614	-0.00164693	27	24.3767	-0.481303	1.35805	0.0185101	0.933222	0.0457254	0.687178	0.103477	0.00116445	10	10	2	2
38	DK185.139	m	64.974	3.8005	0	18.9137	-7.37587	0.707014	-0.299611	0.53434	-0.237311	0.75577	0.074948	-0.00147612	0.042744	-0.0078908	6										9	12	3	3
39	DK185.140	m	61.771	0.597505	0	31.311	8.43631	1.12676	0.266689	0.994631	0.334319	0.78465	0.080373	0.0059375	0.052218	0.00336511	25	23.1649	2.76722	1.23182	0.18556	0.816226	0.118991	0.66262	0.098522	0.00297178	10	11	4	4
40	DK185.142	m	60.191	-0.982495	0	24.0496	2.85948	0.799171	0.0113907	0.607586	0.0021966	0.76027	0.066659	-0.00679554	0.048975	0.0010011	26	19.504	0.256746	0.925976	-0.044639	0.586329	-0.0618346	0.633201	0.083085	-0.0107211	10	11	3	2
41	DK185.143	m	59.036	-2.1375	0	21.3237	1.36493	0.751907	0.0169733	0.554618	-0.0106224	0.737615	0.068209	-0.00452844	0.052169	0.00483766	28	17.5601	-0.846267	0.85684	-0.0584795	0.508984	-0.103308	0.594025	0.082093	-0.0104381	9	13	3	1
42	DK185.144	m	58.286	-2.8875	0	19.7625	0.603373	0.762355	0.0617372	0.586699	0.0475294	0.769588	0.076309	0.0040372	0.06466	0.0177459	25	19.4747	1.61445	0.970799	0.0913857	0.656102	0.0671038	0.675837	0.097288	0.00558478	11	11	4	1
43	DK185.145	f	73.971	12.9944	0	44.0183	8.45546	1.67897	0.298133	1.30917	0.256811	0.779749	0.076063	-0.00350965	0.043217	-0.0109047	25	33.1385	3.39276	1.96784	0.29258	1.23026	0.174564	0.625181	0.103057	0.000116202	10	12	3	2
44	DK185.146	m	61.214	0.0405047	0	22.5134	0.232562	0.841399	0.00681173	0.603019	-0.0379309	0.716686	0.0701	-0.00398968	0.060971	0.012428	26	22.1055	2.11338	1.07693	0.057335	0.74109	0.061154	0.688153	0.092619	-0.00231636	10	11	2	2
45	DK185.147	f	62.412	1.43535	0	28.7561	5.51694	1.0526	0.200644	0.793774	0.143215	0.754107	0.073366	0.000969884	0.054354	0.00666284	28	19.6172	-1.71256	1.09435	-0.0275293	0.730159	0.033465	0.66721	0.103048	0.0128669	10	11	3	1
46	DK185.148	m	65.826	4.6525	0	23.6106	-3.58727	0.922443	-0.123165	0.756445	-0.0448228	0.820045	0.082066	0.00511291	0.044025	-0.00708379	25	25.2396	1.88955	1.3138	0.073406	0.883256	0.0600806	0.672293	0.100818	0.000791576	9	11	4	3
47	DK185.149	f	67.233	6.25635	0	21.2657	-7.11339	0.742617	-0.329923	0.557446	-0.260696	0.750651	0.072629	-0.00276029	0.044498	-0.0058752	26	23.8466	-0.993325	1.27117	-0.0815102	0.754718	-0.0917066	0.593719	0.090266	-0.0052369	10	11	4	2
48	DK185.150	f	60.187	-0.789649	0	8.77545	-12.0915	0.259434	-0.490719	0.202957	-0.370259	0.782307	0.060737	-0.0102777	0.041562	-0.00489134	6	18.6502	-1.05959	0.913801	-0.101553	0.584077	-0.043513	0.639173	0.090546	0.00282099	11	10	3	4
49	DK185.151	m	64.302	3.1285	0	29.4525	3.87939	1.15274	0.176862	0.839135	0.090843	0.727948	0.073554	-0.0024529	0.072416	0.0221551	29	23.4709	1.23044	1.15394	-0.0134896	0.765187	-0.0106561	0.663109	0.090041	-0.00830312	9	11	4	3
50	DK185.152	m	63.34	2.1665	0	12.6223	-11.9252	0.44876	-0.483102	0.359252	-0.3556	0.807533	0.074497	-0.00091263	0.032396	-0.0173298	6	19.7912	-1.74881	1.02366	-0.097713	0.689407	-0.0565583	0.673473	0.098073	0.000790805	10	11	3	3
51	DK185.153	f	62.71	1.73335	0	17.7654	-5.79155	0.557044	-0.308548	0.443862	-0.217056	0.796817	0.065065	-0.00751613	0.034979	-0.0128779	7	20.4373	-1.10946	0.934106	-0.202036	0.60707	-0.0988793	0.649894	0.083451	-0.00705908	9	10	4	4
52	DK185.154	m	64.289	3.1155	0	23.9142	-1.64501	1.03174	0.0564583	0.802417	0.0545769	0.777731	0.085231	0.00923217	0.058304	0.00805029	23	22.1155	-0.115465	0.89056	-0.276246	0.632345	-0.143095	0.710053	0.112592	0.0142622	10	12	5	2
53	DK185.155	f	57.176	-3.80065	0	17.453	-0.203772	0.566131	-0.0462548	0.433267	-0.0352836	0.765312	0.066746	-0.00239929	0.042342	-0.00243624	22	15.3359	-2.18156	0.738855	-0.132347	0.471389	-0.0626853	0.637999	0.085686	0.00128476	11	13	3	5
54	DK185.156	m	57.631	-3.5425	0	18.1875	-0.273242	0.576569	-0.0940795	0.428462	-0.0879392	0.743124	0.062	-0.00986513	0.05008	0.0035303	24	16.2019	-1.18144	0.743214	-0.104841	0.499308	-0.0693472	0.671823	0.08656	-0.00442018	10	10	2	4
55	DK185.157	f	57.368	-3.60865	0	21.0622	3.20071	0.735789	0.114618	0.572364	0.0971393	0.777891	0.071261	0.00199651	0.045826	0.000940941	26	17.1835	-0.473735	0.871151	-0.00924339	0.565032	0.0249945	0.648604	0.097013	0.0123998	10	11	3	4
56	DK185.158	m	65.565	4.3915	0	22.2009	-4.71876	0.834995	-0.198671	0.643065	-0.14913	0.770142	0.073787	-0.00300405	0.055169	0.00420541	7	21.2406	-1.91946	1.13495	-0.0929456	0.746349	-0.0687203	0.657606	0.100661	0.000922687	10	11	2	1
57	DK185.159	f	60.518	-0.458649	0	19.9728	-1.24707	0.688813	-0.0764847	0.516688	-0.0680339	0.750114	0.067908	-0.00331221	0.044221	-0.00241648	6	17.2759	-2.67483	0.903869	-0.127331	0.550965	-0.0869052	0.609563	0.089739	0.00164861	10	9	3	3
58	DK185.160	m	61.809	0.635505	1	25.9183	3.00314	0.960631	0.0988197	0.722088	0.0604553	0.751681	0.073512	-0.000947091	0.05637	0.00749597	28	22.8188	2.39349	1.09281	0.0447325	0.71126	0.0128445	0.650855	0.084392	-0.0112002	10	10	4	2
59	DK185.161	f	62.702	1.72535	0	23.7822	0.233854	0.846813	-0.0184128	0.672036	0.011396	0.793606	0.073948	0.00137183	0.039042	-0.0088105	6	21.8855	0.344624	1.19853	0.062772	0.70503	-0.000670817	0.588245	0.092263	0.00176175	11	9	3	4
60	DK185.162	m	59.063	-2.1105	0	27.2225	7.23501	1.1044	0.368226	0.86329	0.297111	0.781686	0.079203	0.00644879	0.050315	0.00296864	29	18.1562	-0.269762	0.914079	-0.0025331	0.631663	0.0185328	0.691038	0.098227	0.00566607	10	11	4	3
61	DK185.163	f	63.654	2.67735	0	27.4989	2.9355	1.08001	0.17123	0.824357	0.130624	0.763284	0.077635	0.00446777	0.0541	0.00571788	26	22.1133	-0.120768	1.19644	0.0151021	0.748638	0.01337	0.625722	0.096675	0.00512287	10	11	4	2
62	DK185.164	f	60.241	-0.735649	1	20.8848	-0.0398037	0.777048	0.0244243	0.585123	0.0100299	0.752973	0.072982	0.00193377	0.046109	-0.00037438	8	20.9216	1.17251	1.10437	0.0864301	0.664585	0.0353179	0.601778	0.088535	0.000750386	10	11	5	2
63	DK185.165	m	61.227	0.0535047	0	20.5875	-1.70721	0.711922	-0.12326	0.566691	-0.0747108	0.796002	0.070482	-0.00361575	0.043579	-0.00497125	6	18.4685	-1.53304	0.933987	-0.0862264	0.619225	-0.0611147	0.662991	0.092731	-0.00221871	10	11	3	1
64	DK185.166	f	62.05	1.07335	0	22.9465	0.0932711	0.784777	-0.0506168	0.63702	-0.000955842	0.811721	0.071211	-0.000960365	0.045679	-0.00181077	22	20.0932	-0.972972	1.0591	-0.0454416	0.689169	0.003718	0.65071	0.102905	0.0131235	10	13	4	5
65	DK194.001	m	64.308	3.1345	0	25.4414	-0.138135	0.995212	0.0190599	0.850925	0.102424	0.855019	0.082817	0.00680638	0.041417	-0.00884729	27	23.0667	0.821863	1.25463	0.0869171	0.836469	0.0604396	0.666704	0.099495	0.00114426	9	9	4	4
66	DK194.004	m	57.723	-3.4505	0	15.5212	-3.03771	0.524748	-0.15011	0.422603	-0.0969962	0.805345	0.069231	-0.00269125	0.037168	-0.00943289	22	16.8111	-0.639209	0.813721	-0.0387388	0.548853	-0.0226595	0.674498	0.090064	-0.00101774	10	10	4	2
67	DK194.005	f	61.138	0.161351	0	25.6124	3.73152	1.01239	0.218726	0.725475	0.119201	0.716595	0.075185	0.00357986	0.067708	0.0207256	29	20.7214	0.319209	0.933651	-0.127232	0.597032	-0.0600941	0.639459	0.076991	-0.0117838	10	11	5	5
68	DK194.006	m	61.159	-0.0144953	0	19.7237	-2.49845	0.675145	-0.156926	0.470788	-0.16825	0.697314	0.06455	-0.00950553	0.062134	0.0136216	6	19.6322	-0.319907	0.95805	-0.0589079	0.677789	-0.000438781	0.707467	0.097044	0.00216935	10	10	4	4
69	DK194.007	f	54.865	-6.11165	0	13.2842	-1.90871	0.500433	-0.00621384	0.373541	-0.0146769	0.746436	0.077308	0.00959752	0.052252	0.00875942	25	18.5516	2.71677	0.87659	0.116026	0.529277	0.0669777	0.603791	0.077471	-0.00437919	10	10	4	5
70	DK194.008	m	56.239	-4.9345	0	13.033	-3.94374	0.448157	-0.158801	0.314866	-0.153148	0.70258	0.065015	-0.00598589	0.053469	0.0076937	7	19.5217	3.15186	0.922206	0.140793	0.602607	0.0771846	0.653441	0.086426	-0.00301759	10	11	4	3
71	DK194.009	m	62.09	0.916505	0	30.3811	7.16635	1.19824	0.32357	0.862478	0.191077	0.719789	0.074587	-4.65532e-05	0.07219	0.0231596	25	22.7759	2.14601	1.19168	0.130146	0.784989	0.0778462	0.658727	0.092058	-0.00384435	10	11	5	3
72	DK194.023	f	68.665	7.68835	0	30.4706	0.564724	1.14473	0.00666644	0.876818	0.00889796	0.765963	0.07605	-0.000228361	0.046919	-0.00425086	7	24.7078	-1.1747	1.31602	-0.105216	0.870177	-0.0207226	0.661218	0.100522	0.00343835	10	9	4	3
73	DK194.024	f	66.525	5.54835	0	18.4881	-9.13617	0.622746	-0.4174	0.490188	-0.303343	0.78714	0.071209	-0.00374072	0.043582	-0.00639732	23	24.2292	-0.0951954	1.2667	-0.0520867	0.774759	-0.0496765	0.611637	0.088095	-0.00662636	10	10	3	3
74	DK194.025	f	53.863	-7.11365	0	20.0929	5.96827	0.70098	0.240179	0.566955	0.213568	0.808803	0.07422	0.00713163	0.033585	-0.00935014	22	14.1547	-0.950565	0.711386	-0.00120691	0.426198	-0.0049812	0.599109	0.08151	0.000765891	10	10	3	2
75	DK194.026	f	51.045	-9.93165	0	12.8488	1.72856	0.418541	0.0866768	0.328626	0.0731953	0.785339	0.068033	0.00269421	0.038414	-0.00295342	20	12.5409	-0.512603	0.593556	0.0158745	0.341411	-0.00224677	0.575196	0.07486	-0.00277339	10	12	5	3
76	DK194.027	m	67.088	5.9145	0	26.2803	-2.26314	0.997485	-0.105865	0.748912	-0.0962242	0.7508	0.078152	0.000415383	0.053742	0.00193113	7	24.6634	0.394425	1.29936	-0.00145108	0.870061	0.00769037	0.669609	0.096006	-0.00541351	11	9	4	2
77	DK194.028	f	62.532	1.55535	0	21.7399	-1.62721	0.802303	-0.0551445	0.61268	-0.0420507	0.763652	0.075665	0.00319438	0.057781	0.0100231	28	20.8049	-0.612235	1.2071	0.0794777	0.708464	0.00804304	0.586915	0.090177	-0.000136589	10	10	5	3
78	DK194.029	f	51.581	-9.39565	0	11.298	-0.393639	0.373138	0.0167493	0.303088	0.0290254	0.812268	0.072696	0.00702443	0.032828	-0.00883761	25	13.3616	-0.0821427	0.665224	0.0618816	0.403956	0.0436511	0.607248	0.081515	0.00328993	9	11	5	2
79	DK194.030	m	60.487	-0.686495	0	16.7519	-4.75382	0.599943	-0.201381	0.485956	-0.129723	0.810004	0.077426	0.00378769	0.033694	-0.0144446	6	17.2418	-2.22101	0.844868	-0.139918	0.565598	-0.0917588	0.669451	0.092316	-0.00181684	10	8	3	3
80	DK194.031	f	67.691	6.71435	0	20.604	-8.2634	0.760666	-0.33283	0.604513	-0.22955	0.794715	0.080043	0.00436936	0.03496	-0.015668	8	25.9804	0.807078	1.53421	0.159604	0.962581	0.101932	0.627411	0.098123	0.00211453	10	10	2	4
81	DK194.032	f	64.586	3.60935	0	32.2477	6.6907	1.15972	0.208292	0.88129	0.15516	0.759917	0.073626	-0.000119868	0.052273	0.00337239	25	25.9772	3.06456	1.39515	0.169195	0.807548	0.0433339	0.578825	0.085093	-0.00748794	9	10	2	4
82	DK194.033	m	64.52	3.3465	1	26.3818	0.576258	0.985726	-0.000126037	0.722025	-0.0338449	0.73248	0.072552	-0.00359025	0.055625	0.00524277	21	22.7916	0.392373	1.23163	0.0537646	0.807668	0.0250543	0.655772	0.094777	-0.00380777	11	11	3	5
83	DK194.034	f	56.295	-4.68165	1	18.4267	1.70918	0.626292	0.0542161	0.470046	0.0321199	0.750522	0.069491	0.000892691	0.050787	0.00649888	26	17.5563	0.680274	0.838882	0.00985736	0.46914	-0.0375722	0.559244	0.073779	-0.00964973	10	11	2	4
84	DK194.035	m	54.204	-6.9695	0	14.2527	-0.554347	0.500358	-0.0134894	0.41663	0.0193549	0.832664	0.078043	0.00830556	0.039456	-0.00518718	26	14.4973	-0.390862	0.707718	0.02373	0.475885	0.0136656	0.672422	0.089725	0.00252779	10	10	3	2
85	DK194.038	m	57.609	-3.5645	0	33.2435	14.8062	1.19071	0.521064	0.840415	0.324779	0.705812	0.066776	-0.00507547	0.053851	0.00731353	24	18.2332	0.865868	0.856238	0.00923598	0.583023	0.0150511	0.680912	0.086421	-0.0045349	11	11	1	5
86	DK194.040	m	63.648	2.4745	0	22.4271	-2.44872	0.811837	-0.134117	0.631181	-0.0943773	0.777473	0.075629	2.81451e-05	0.035383	-0.0145141	7	21.0879	-0.676407	1.06321	-0.0729065	0.720799	-0.0347321	0.677945	0.097127	-0.000495188	10	8	4	4
87	DK194.041	f	59.097	-1.87965	0	18.2588	-1.4461	0.668283	-0.0319974	0.518021	-0.0173055	0.775152	0.077386	0.00704804	0.044562	-0.00128494	21	18.5663	-0.349827	0.943279	-0.0198911	0.584521	-0.00921574	0.619669	0.085251	-0.00127078	10	11	3	3
88	DK194.042	m	62.35	1.1765	0	21.4323	-2.05971	0.777738	-0.108827	0.637714	-0.0427245	0.81996	0.078731	0.00393602	0.034586	-0.014589	7	22.6474	1.8282	1.20304	0.129064	0.830007	0.114789	0.689924	0.103491	0.00730164	10	11	5	2
89	DK194.043	m	61.526	0.352505	0	21.9519	-0.661605	0.78938	-0.0594827	0.548187	-0.103608	0.694453	0.067238	-0.00704539	0.053594	0.00487741	25	19.1534	-1.06584	0.950829	-0.083699	0.65034	-0.0392861	0.683972	0.097032	0.00175223	11	10	5	5
90	DK194.044	m	69.293	8.1195	0	34.9962	4.10194	1.43404	0.2298	1.10941	0.187628	0.773627	0.083099	0.00399338	0.046475	-0.00656256	25	24.5477	-1.32665	1.38365	-0.0227252				0.103824	-2.95538e-05	10	9	3	5
91	DK194.045	m	68.196	7.0225	0	28.901	-0.823691	1.0687	-0.085346	0.802933	-0.0807184	0.751317	0.074648	-0.00377653	0.049645	-0.00278228	24	27.5464	2.47075	1.4426	0.0887485	0.93887	0.0420871	0.650817	0.094489	-0.0081536	11	10	2	1
92	DK194.046	m	58.813	-2.3605	0	12.9127	-6.80827	0.459524	-0.265206	0.348136	-0.209353	0.757601	0.072498	-0.000100991	0.038541	-0.00866628	26	17.6614	-0.582594	0.869717	-0.0349264	0.596353	-0.00901272	0.685686	0.096893	0.00460804	10	9	4	4
93	DK194.143	f	68.691	7.71435	0	22.3503	-7.58328	0.856554	-0.282696	0.668568	-0.200256	0.780532	0.079867	0.0035725	0.038608	-0.0125763	8	25.9664	0.0649666	1.49743	0.0749452	0.87838	-0.0133272	0.586593	0.091053	-0.00605935	8	10	4	3
94	DK194.144	f	56.122	-4.85465	0	24.3281	7.79503	0.875633	0.311473	0.66127	0.229358	0.755191	0.073392	0.0049011	0.057997	0.0138051	25	16.7772	0.0271149	0.859857	0.0391147	0.564006	0.0626668	0.65593	0.093649	0.0104112	11	11	4	4
95	DK194.145	f	61.85	0.873351	0	24.5436	1.90358	0.86883	0.0425872	0.603604	-0.0274196	0.649732	0.066551	-0.00549619	0.059562	0.0121835	21	23.0178	2.09723	1.17334	0.0783674	0.720271	0.0410316	0.613865	0.08551	-0.00405075	10	10	2	3
96	DK194.146	m	64.314	3.1405	0	26.7792	1.1933	1.00169	0.0252634	0.727918	-0.0207911	0.72669	0.071359	-0.00465535	0.046081	-0.00418662	25	23.3369	1.08767	1.20852	0.0405159	0.765521	-0.0106948	0.633437	0.088962	-0.00939537	9	11	3	5
97	DK194.147	f	57.128	-3.84865	0	19.5053	1.8997	0.612712	0.00252246	0.487792	0.0209099	0.79612	0.066427	-0.00268849	0.038874	-0.00587754	23	19.89	2.4075	0.899052	0.0301476	0.5397	0.00711645	0.600299	0.073955	-0.0103933	8	9	5	4
98	DK194.149	f	63.081	2.10435	0	16.301	-7.65148	0.529421	-0.353146	0.409474	-0.26434	0.773437	0.066726	-0.00608547	0.046958	-0.00110534	7	22.6539	0.837089	1.1407	-0.0132056	0.73615	0.0186782	0.64535	0.090122	-0.000797615	10	10	4	4
99	DK194.150	f	58.556	-2.42065	0												6	17.478	-1.04421	0.863634	-0.0736358	0.516885	-0.0600494	0.5985	0.08028	-0.00564459	11	11	4	4
100	DK194.152	f	63.141	2.16435	0	25.6588	1.64237	0.990862	0.10555	0.747457	0.0715569	0.75435	0.078279	0.00543028	0.050533	0.00243628	24	23.4588	1.59823	1.29516	0.138383	0.739069	0.0197337	0.57064	0.08893	-0.00205585	10	11	3	5
101	DK194.153	f	60.598	-0.378649		33.1548	11.8496	1.186	0.417047	0.846888	0.259385	0.714068	0.067997	-0.00327287	0.056343	0.00966101	25	20.2755	0.266474	0.986571	-0.0484593	0.600779	-0.0395758	0.608957	0.079557	-0.0086217	10	11	3	5
102	DK194.154	f	64.458	3.48135		26.9608	1.54027	0.967664	0.0220931	0.676811	-0.0448694	0.699428	0.06893	-0.0047364	0.047315	-0.0015144	26	25.5105	2.69103	1.23543	0.0156037	0.759516	-0.000722657	0.614778	0.083559	-0.00888065	10	11	2	5
103	DK194.155	f	64.632	3.65535	0	29.4896	3.88358	1.08294	0.129411	0.833614	0.105885	0.769352	0.074375	0.000600572	0.047465	-0.0014612	19	25.2972	2.35104	1.32352	0.0953644	0.838692	0.0730493	0.633682	0.088597	-0.00403472	10	11	1	4
104	DK194.156	m	64.721	3.5475	0	20.9464	-5.07341	0.79248	-0.202569	0.64184	-0.121017	0.809913	0.079391	0.00312396	0.050967	0.000472953	27	23.3198	0.774259	1.24993	0.0624378	0.862891	0.0740346	0.690354	0.097999	-0.000807644	10	10	3	3
105	DK184.013	f	60.21	-0.766649	0
106	DK184.014	f	60.152	-0.824649	1
107	DK184.015	m	55.819	-5.3545	0
108	DK184.020	m	63.747	2.5735	1
109	DK184.023	f	55.894	-5.08265	1
110	DK184.024	m	52.486	-8.6875	0
111	DK184.025	f	52.633	-8.34365	0
112	DK184.026	m	63.646	2.4725	0
113	DK184.027	f	45.515	-15.4616	0
114	DK184.028	f	58.122	-2.85465	0
115	DK184.029	m	65.376	4.2025	0
116	DK184.031	f	51.314	-9.66265	0
117	DK184.032	m	65.85	4.6765	0
118	DK184.033	m	49.362	-11.8115	0
119	DK184.034	m	66.26	5.0865	0
120	DK184.035	f	62.913	1.93635	1
121	DK184.036	f	52.027	-8.94965	0
122	DK184.037	f	63.056	2.07935	0
123	DK184.038	f	44.393	-16.5836	0
124	DK184.039	m	50.123	-11.0505	1
125	DK184.040	f	52.204	-8.77265	0
126	DK184.041	f	57.113	-3.86365	0
127	DK184.042	f	52.214	-8.76265	0
128	DK184.043	f	54.664	-6.31265	0
129	DK184.045	m	64.817	3.6435	0
130	DK184.046	f	56.744	-4.23265	0
131	DK184.048	m	57.984	-3.1895	0
132	DK184.049	m	58.916	-2.2575	1
133	DK184.050	m	61.581	0.407505	0
134	DK184.051	f	49.073	-11.9036	0
135	DK184.052	f	64.843	3.86635	0
136	DK184.053	f	46.874	-14.1026	0
137	DK184.054	f	50.649	-10.3276	0
138	DK184.056	f	41.361	-19.6156	0
139	DK184.057	m	54.237	-6.9365	0
140	DK184.058	f	59.104	-1.87265	0
141	DK184.059	m	65.576	4.4025	0
142	DK184.060	m	46.121	-15.0525	0
143	DK184.061	m	65.541	4.3675	0
144	DK184.062	f	66.792	5.81535	0
145	DK184.063	f	64.841	3.86435	0
146	DK184.064	f	52.236	-8.74065	0
147	DK184.066	f	62.527	1.55035	0
148	DK184.067	f	61.09	0.113351	0
149	DK184.068	f	53.639	-7.33765	0
150	DK184.069	m	69.06	7.8865	0
151	DK184.070	m	62.485	1.3115	0
152	DK184.071	m	51.837	-9.3365	0
153	DK184.072	f	59.726	-1.25065	0
154	DK184.073	m	55.563	-5.6105	0
155	DK184.074	m	58.864	-2.3095	0
156	DK184.075	m	62.666	1.4925	0
157	DK184.076	f	69.67	8.69335	0
158	DK184.077	m	57.579	-3.5945	0
159	DK184.078	m	63.836	2.6625	0
160	DK184.079	m	56.035	-5.1385	0
161	DK184.080	f	63.567	2.59035	0
162	DK184.081	m	54.574	-6.5995	0
163	DK184.082	m	54.538	-6.6355	0
164	DK184.083	f	49.55	-11.4266	0
165	DK184.084	m	50.479	-10.6945	0
166	DK184.085	f	63.411	2.43435	0
167	DK184.086	m	53.205	-7.9685	0
168	DK184.087	f	61.741	0.764351	0
169	DK184.088	m	66.231	5.0575	0
170	DK184.090	m	62.994	1.8205	0
171	DK184.091	f	63.197	2.22035	0
172	DK184.092	f	57.321	-3.65565	0
173	DK184.093	m	61.329	0.155505	0
174	DK184.094	f	60.112	-0.864649	0
175	DK184.095	m	54.29	-6.8835	0
176	DK184.096	m	63.508	2.3345	0
177	DK184.097	m	60.554	-0.619495	0
178	DK184.098	f	60.811	-0.165649	0
179	DK184.099	f	66.014	5.03735	0
180	DK186.001	m	58.226	-2.9475	0
181	DK186.002	m	54.799	-6.3745	0
182	DK186.003	m	70.608	9.4345	0
183	DK186.004	f	69.102	8.12535	0
184	DK186.005	f	69.499	8.52235	1
185	DK186.007	f	61.548	0.571351	0
186	DK186.008	f	63.928	2.95135	0
187	DK186.009	m	56.904	-4.2695	0
188	DK186.010	m	60.952	-0.221495	0
189	DK186.011	m	65.052	3.8785	0
190	DK186.012	f	54.697	-6.27965	0
191	DK186.014	f	60.811	-0.165649	0
192	DK186.015	f	70.137	9.16035	0
193	DK186.016	f	54.309	-6.66765	0
194	DK186.017	m	60.537	-0.636495	0
195	DK186.018	f	54.444	-6.53265	0
196	DK186.019	m	60.601	-0.572495	0
197	DK186.020	f	55.405	-5.57165	1
198	DK186.021	m	63.053	1.8795	0
199	DK186.022	f	65.443	4.46635	0
200	DK186.023	f	63.079	2.10235	0
201	DK186.024	m	57.779	-3.3945	0
202	DK186.025	f	67.829	6.85235	0
203	DK186.026	m	62.588	1.4145	0
204	DK186.027	f	67.967	6.99035	0
205	DK186.028	f	57.625	-3.35165	1
206	DK186.029	f	63.836	2.85935	0
207	DK186.030	f	54.54	-6.43665	0
208	DK186.031	f	61.726	0.749351	0
209	DK186.032	f	60.488	-0.488649	0
210	DK186.033	m	70.776	9.6025	0
211	DK186.034	m	66.603	5.4295	0
212	DK186.035	m	59.306	-1.8675	0
213	DK186.036	f	56.54	-4.43665	0
214	DK186.038	f	63.892	2.91535	0
215	DK186.039	m	66.874	5.7005	0
216	DK186.040	f	62.193	1.21635	0
217	DK186.041	f	58.737	-2.23965	0
218	DK186.043	f	71.287	10.3104	1
219	DK186.044	m	57.282	-3.8915	0
220	DK186.045	m	57.694	-3.4795	0
221	DK186.046	f	64.502	3.52535	0
222	DK186.047	f	67.159	6.18235	0
223	DK186.048	f	61.001	0.0243514	0
224	DK186.049	m	63.5	2.3265	0
225	DK186.050	m	58.546	-2.6275	0
226	DK186.051	m	53.095	-8.0785	0
227	DK186.052	f	63.51	2.53335	0
228	DK186.053	m	57.843	-3.3305	0
229	DK186.054	f	71.549	10.5724	0
230	DK186.056	m	62.593	1.4195	0
231	DK186.057	m	65.229	4.0555	0
232	DK186.058	m	79.3	18.1265	0
233	DK186.059	f	67.545	6.56835	0
234	DK186.060	f	67.287	6.31035	0
235	DK186.061	f	69.849	8.87235	0
236	DK186.062	f	65.781	4.80435	0
237	DK186.064	m	60.822	-0.351495	0
238	DK186.065	m	66.733	5.5595	0
239	DK186.066	f	66.645	5.66835	0
240	DK186.067	m	59.363	-1.8105	0
241	DK186.068	m	62.021	0.847505	0
242	DK186.071	f	67.602	6.62535	0
243	DK186.072	f	70.783	9.80635	0
244	DK186.073	m	70.057	8.8835	0
245	DK186.074	m	64.47	3.2965	1
246	DK186.075	f	71.961	10.9844	0
247	DK186.076	f	65.33	4.35335	0
248	DK186.077	m	62.531	1.3575	1
249	DK186.078	f	67.141	6.16435	0
250	DK186.079	f	72.55	11.5734	0
251	DK186.080	m	70.554	9.3805	0
252	DK186.081	m	68.753	7.5795	0
253	DK186.082	m	65.1	3.9265	0
254	DK186.083	m	63.889	2.7155	0
255	DK186.084	m	56.111	-5.0625	0
256	DK186.093	f	65.296	4.31935	0
257	DK186.094	f	65.604	4.62735	0
258	DK186.095	m	64.005	2.8315	0
259	DK186.096	f	65.862	4.88535	0
260	DK186.097	f	61.407	0.430351	0
261	DK186.099	f	57.614	-3.36265	0
262	DK186.100	f	56.607	-4.36965	0
263	DK186.101	m	56.425	-4.7485	0
264	DK186.102	f	51.944	-9.03265	1
265	DK186.104	f	68.992	8.01535	0
266	DK186.105	m	72.747	11.5735	0
267	DK186.106	f	60.288	-0.688649	0
268	DK186.107	m	71.212	10.0385	0
269	DK186.108	f	59.736	-1.24065	0
270	DK186.110	f	55.483	-5.49365	1
271	DK186.111	f	63.721	2.74435	0
272	DK186.112	m	64.837	3.6635	0
273	DK186.114	f	65.972	4.99535	0
274	DK186.115	m	64.685	3.5115	0
275	DK186.116	m	77.562	16.3885	0
276	DK194.003	f	48.485	-12.4916	0
277	DK194.039	m	52.576	-8.5975	0																						9	9
278	DK194.148	f	61.473	0.496351	0
279	DK194.151	f	61.802	0.825351	0
280	DK194.157	f	63.733	2.75635	1
281	DK194.158	m	58.028	-3.1455	0
282	DK194.159	f	64.593	3.61635	0
283	DK194.160	m	68.885	7.7115	0
284	DK194.161	m	65.82	4.6465	0
285	DK194.162	m	50.337	-10.8365	0
286	DK194.163	f	54.921	-6.05565	0
287	DK194.164	f	72.694	11.7174	0
288	DK194.165	m	54.837	-6.3365	0
289	DK194.166	m	57.25	-3.9235	1
290	DK194.167	f	66.971	5.99435	0
291	DK194.168	f	56.846	-4.13065	1
292	DK194.169	m	51.62	-9.5535	0
293	DK194.170	f	61.513	0.536351	0
294	DK194.171	f	59.799	-1.17765	0
295	DK194.172	f	67.664	6.68735	0
296	DK194.173	f	59.967	-1.00965	0
297	DK194.174	f	65.266	4.28935	0
298	DK194.176	f	63.248	2.27135	0
299	DK194.177	f	51.43	-9.54665	0
300	DK194.178	m	56.962	-4.2115	1
301	DK194.179	m	66.765	5.5915	0
302	DK194.180	m	66.044	4.8705	0
303	DK194.181	m	51.089	-10.0845	0
304	DK194.182	m	64.236	3.0625	0
305	DK194.183	m	58.229	-2.9445	0
306	DK194.184	f	53.887	-7.08965	0
307	DK194.185	f	65.473	4.49635	0
308	DK194.186	f	63.084	2.10735	0
309	DK194.187	f	62.661	1.68435	0
310	DK194.188	f	61.985	1.00835	0
311	DK194.189	f	66.034	5.05735	0
312	DK194.190	m	64.815	3.6415	0
313	DK194.191	m	60.57	-0.603495	0
314	DK194.192	m	63.517	2.3435	0
315	DK194.193	f	63.665	2.68835	0
316	DK194.194	m	67.611	6.4375	0
317	DK194.195	m	64.601	3.4275	1
318	DK194.196	f	62.949	1.97235	1
319	DK194.197	f	66.381	5.40435	0
320	DK194.198	m	71.176	10.0025	1
321	DK194.199	m	58.024	-3.1495	0
322	DK194.200	m	65.285	4.1115	0
323	DK194.201	m	56.86	-4.3135	0
324	DK194.202	f	66.775	5.79835	0
325	DK194.204	f	62.551	1.57435	0
326	DK194.205	f	63.467	2.49035	0
327	DK194.206	m	53.207	-7.9665	0
328	DK194.207	m	67.286	6.1125	0
329	DK194.208	f	56.177	-4.79965	0
330	DK194.209	f	53.215	-7.76165	0
331	DK194.210	m	54.508	-6.6655	0
332	DK194.211	m	58.211	-2.9625	0
333	DK194.212	f	72.146	11.1694	0
334	DK194.213	f	44.904	-16.0726	0
335	DK194.214	f	73.509	12.5324	0
336	DK194.215	f	61.428	0.451351	0
337	DK194.216	f	56.553	-4.42365	0																						f
