## Supplementary File 3 - Coordinate Conversions for "Genetic analysis of bone morphometry and ivory vertebrae in threespine stickleback"

### Sheet: coordinateConversions
GAculeatus_UGA_version5 coordinates	Associated figure or table	gasAcu1 coordinates	Marker ID in linkage map (found in Supplementary File 1)
chrIV:751,971	Supplementary Figure 3a-e	chrIV:743,822	chrIV.743822.Hx69
chrIV:1,544,725	Supplementary Figure 3a-e	chrIV:1,541,964	chrIV.1541964.SNP0356
chrIV:2,047,405	Supplementary Figure 3a-e	chrIV:2,045,971	chrIV.2045971.SNP0362
chrIV:2,545,764	Supplementary Figure 3a-e	chrIV:2,544,711	chrIV.2544711.SNP0367
chrIV:4,030,443	Supplementary Figure 3a-e	chrIV:4,034,002	chrIV.4034002.SNP0384
chrIV:6,106,729	Supplementary Figure 3a-e	chrIV:6,128,193	chrIV.6128193.SNP0408
chrIV:8,522,658	Supplementary Figure 3a-e	chrIV:8,545,605	chrIV.8545605.SNP0413
chrIV:12,795,421	Table 1; Supplementary Figure 3a-e	chrIV:12,811,933	chrIV.12811933.Fg51_EDA_SNP120_233
chrIV:13,375,312	Table 1	chrIV:13,391,118	N/A (imputed)
chrIV:15,712,088	Table 1; Supplementary Figure 3a-e	chrIV:15,721,538	chrIV.15721538.Hd409
chrIV:18,550,219	Supplementary Figure 3a-e	chrIV:27,614,532	chrIV.27614532.Hx81
chrIV:22,188,742	Supplementary Figure 3a-e	chrIV:23,970,813	chrIV.23970813.Hp83
chrIV:28,156,360	Supplementary Figure 3a-e	chrIV:18,425,274	chrIV.18425274.Hx71
chrIV:29,965,457	Supplementary Figure 3a-e	chrIV:29,563,533	chrIV.29563533.SNP0436
chrIV:30,965,003	Supplementary Figure 3a-e	chrIV:30,568,387	chrIV.30568387.SNP0443
chrIV:31,562,775	Supplementary Figure 3a-e	chrIV:31,166,790	chrIV.31166790.SNP0449
chrIV:31,745,781	Supplementary Figure 3a-e	chrIV:31,350,187	chrIV.31350187.SNP0452
chrIV:32,394,203	Supplementary Figure 3a-e	chrIV:32,005,807	chrIV.32005807.SNP0471
chrIV:32,875,342	Supplementary Figure 3a-e	chrIV:32,487,875	chrIV.32487875.SNP0502
chrIV:33,233,349	Supplementary Figure 3a-e	chrUn:27,478,064	chrUn.27478064.Hc191
chrVII:780,660	Supplementary Figure 4b	chrVII:286,225	chrVII.286225.SNP0892
chrVII:2,091,058	Supplementary Figure 4b	chrVII:1,569,236	chrVII.1569236.SNP0918
chrVII:3,223,388	Supplementary Figure 4b	chrVII:2,701,531	chrVII.2701531.SNP0941
chrVII:4,479,784	Supplementary Figure 4b	chrVII:3,967,786	chrVII.3967786.SNP0951
chrVII:5,000,365	Table 1	chrVII:4,487,797	N/A (imputed)
chrVII:6,041,532	Supplementary Figure 4b	chrVII:5,552,972	chrVII.5552972.SNP0960
chrVII:12,893,536	Supplementary Figure 4b	chrUn:7,866,784	chrUn.7866784.Hz101
chrVII:18,012,026	Supplementary Figure 4b	chrVII:15,423,396	chrVII.15423396.Hz65
chrVII:23,882,802	Supplementary Figure 4b	chrVII:21,302,029	chrVII.21302029.SNP0971
chrVII:25,386,073	Supplementary Figure 4b	chrVII:22,798,737	chrVII.22798737.SNP0975
chrVII:27,776,957	Supplementary Figure 4b	chrVII:25,193,081	chrVII.25193081.SNP1008
chrVII:28,250,515	Supplementary Figure 4b	chrVII:25,662,266	chrVII.25662266.SNP1015
chrVII:28,571,247	Supplementary Figure 4b	chrVII:25,986,275	chrVII.25986275.SNP1020
chrVII:29,118,141	Supplementary Figure 4b	chrVII:26,538,823	chrVII.26538823.SNP1028
chrXII:316,192	Supplementary Figure 4a	chrUn:26,305,459	chrUn.26305459.Hc180
chrXII:951,250	Supplementary Figure 4a	chrXII:70,478	chrXII.70478.SNP1360
chrXII:1,735,560	Supplementary Figure 4a	chrXII:857,247	chrXII.857247.SNP1377
chrXII:3,811,120	Supplementary Figure 4a	chrXII:1,657,077	chrXII.1657077.SNP1409
chrXII:4,358,346	Supplementary Figure 4a	chrXII:2,181,073	chrXII.2181073.SNP1430
chrXII:5,248,996	Table 1	chrXII:15,757,240	N/A (imputed)
chrXII:6,584,978	Supplementary Figure 4a	chrXII:14,346,080	chrXII.14346080.Ht80
chrXII:10,682,236	Supplementary Figure 4a	chrXII:10,243,906	chrXII.10243906.Hz39
chrXII:14,002,460	Supplementary Figure 4a	chrXII:6,924,609	chrXII.6924609.SNP1500
chrXII:15,411,119	Supplementary Figure 4a	chrXII:5,521,301	chrXII.5521301.SNP1487
chrXII:16,889,733	Supplementary Figure 4a	chrXII:4,042,442	chrXII.4042442.SNP1475
chrXII:19,568,650	Supplementary Figure 4a	chrXII:18,221,941	chrXII.18221941.SNP1540
chrXII:20,029,918	Supplementary Figure 4a	chrXII:17,758,877	chrXII.17758877.SNP1523
chrXVII:6,118,201	Table 1	chrXVII:5,595,005	chrXVII.5595005.SNP2151
chrXIX:2,165,687	N/A (in text only)	chrXIX:2,010,136	N/A (imputed)
chrXIX:2,344,544	N/A (in text only)	chrXIX:2,189,762	N/A (imputed)
chrXX:1,877,665	Supplementary Figure 4c	chrXX:17,636,436	chrXX.17636436.SNP2397
chrXX:2,600,188	Supplementary Figure 4c	chrXX:16,912,820	chrXX.16912820.Ht109
chrXX:3,374,790	Supplementary Figure 4c	chrXX:16,137,862	chrXX.16137862.SNP2371
chrXX:5,612,855	Supplementary Figure 4c	chrXX:13,893,619	chrXX.13893619.SNP2356
chrXX:7,068,310	Table 1; Supplementary Figure 4c	chrXX:12,436,776	chrXX.12436776.Hz8
chrXX:7,978,163	Supplementary Figure 4c	chrXX:11,525,990	chrXX.11525990.Hz9
chrXX:10,488,113	Supplementary Figure 4c	chrXX:9,012,094	chrXX.9012094.Hd489
chrXX:11,667,618	Supplementary Figure 4c	chrXX:7,830,916	N/A (used to define candidate interval)
chrXX:18,909,780	Supplementary Figure 4c	chrXX:18,193,281	chrXX.18193281.SNP2407
